# Cell cycle-associated expression patterns predict gene function in mycobacteria

**DOI:** 10.1101/2020.02.10.942268

**Authors:** Aditya C. Bandekar, Sishir Subedi, Thomas R. Ioerger, Christopher M. Sassetti

**Affiliations:** Department of Microbiology and Physiological Systems, University of Massachusetts Medical School, Worcester, MA, 01605, USA; Department of Computer Science and Engineering, Texas A&M University, College Station, TX, 77843, USA

**Keywords:** Mycobacterium tuberculosis, prokaryotic cell cycle, cell cycle associated transcription, just-in-time transcription, divisome assembly and cytokinesis, nucleotide metabolism, cytokinesis

## Abstract

While the major events in prokaryotic cell cycle progression are likely to be coordinated with transcriptional and metabolic changes, these processes remain poorly characterized. Unlike many rapidly-growing bacteria, DNA replication and cell division are temporally-resolved in mycobacteria, making these slow-growing organisms a potentially useful system to investigate the prokaryotic cell cycle. To determine if cell-cycle dependent gene regulation occurs in mycobacteria, we characterized the temporal changes in the transcriptome of synchronously replicating populations of *Mycobacterium tuberculosis* (*Mtb*). By enriching for genes that display a sinusoidal expression pattern, we discover 485 genes that oscillate with a period consistent with the cell cycle. During cytokinesis, the timing of gene induction could be used to predict the timing of gene function, as mRNA abundance was found to correlate with the order in which proteins were recruited to the developing septum. Similarly, the expression pattern of primary metabolic genes could be used to predict the relative importance of these pathways for different cell cycle processes. Pyrimidine synthetic genes peaked during DNA replication and their depletion caused a filamentation phenotype that phenocopied defects in this process. In contrast, the IMP dehydrogenase *guaB2* dedicated to guanosine synthesis displayed the opposite expression pattern and its depletion perturbed septation. Together, these data imply obligate coordination between primary metabolism and cell division, and identify periodically regulated genes that can be related to specific cell biological functions.
