## Supplemental Table 3 for "Cell cycle-associated expression patterns predict gene function in mycobacteria"

### Sheet: mutual_orthologs_MTB_Caulo
H37Rv	Caulobacter NA1000	E-value
Rv0001/dnaA	CCNA_00008/dnaA	4e-63
Rv0002/dnaN	CCNA_00155/-	3e-29
Rv0003/recF	CCNA_00158/recF	1e-18
Rv0005/gyrB	CCNA_00159/gyrB	4e-170
Rv0006/gyrA	CCNA_01651/-	0
Rv0013/trpG	CCNA_01974/-	7e-69
Rv0017c/rodA	CCNA_02635/ftsW	1e-32
Rv0032/bioF2	CCNA_01220/-	6e-72
Rv0038/-	CCNA_03506/-	1e-12
Rv0041/leuS	CCNA_03865/-	2e-166
Rv0043c/-	CCNA_01854/-	3e-13
Rv0050/ponA1	CCNA_00252/pbpX	1e-68
Rv0052/-	CCNA_01858/-	2e-25
Rv0053/rpsF	CCNA_01741/-	1e-12
Rv0055/rpsR1	CCNA_01740/-	8e-14
Rv0056/rplI	CCNA_01739/-	2e-24
Rv0058/dnaB	CCNA_01737/-	4e-59
Rv0068/-	CCNA_00403/-	3e-47
Rv0069c/sdaA	CCNA_03206/-	3e-139
Rv0070c/glyA2	CCNA_01419/-	1e-156
Rv0073/-	CCNA_02173/-	1e-48
Rv0074/-	CCNA_02754/-	6e-40
Rv0091/mtn	CCNA_02349/-	3e-24
Rv0114/gmhB	CCNA_03731/-	9e-17
Rv0117/oxyS	CCNA_03811/-	2e-11
Rv0130/htdZ	CCNA_00991/-	2e-45
Rv0137c/msrA	CCNA_01046/-	1e-33
Rv0144/-	CCNA_00769/-	8e-17
Rv0147/-	CCNA_01925/-	3e-92
Rv0148/-	CCNA_02178/-	6e-80
Rv0153c/ptbB	CCNA_03050/-	5e-23
Rv0154c/fadE2	CCNA_00726/-	1e-141
Rv0155/pntAa	CCNA_03414/-	1e-94
Rv0156/pntAb	CCNA_03413/-	1e-12
Rv0157/pntB	CCNA_03412/-	4e-119
Rv0161/-	CCNA_03500/-	2e-74
Rv0166/fadD5	CCNA_01017/-	6e-90
Rv0167/yrbE1A	CCNA_03809/-	3e-29
Rv0181c/-	CCNA_01539/-	2e-35
Rv0183/-	CCNA_02165/-	1e-14
Rv0186/bglS	CCNA_01832/-	0
Rv0189c/ilvD	CCNA_03139/-	2e-132
Rv0194/-	CCNA_03383/-	6e-73
Rv0198c/zmp1	CCNA_03619/-	0
Rv0208c/-	CCNA_00047/-	1e-19
Rv0214/fadD4	CCNA_00993/-	4e-167
Rv0223c/-	CCNA_00424/-	2e-106
Rv0237/lpqI	CCNA_02085/-	5e-29
Rv0244c/fadE5	CCNA_00078/-	5e-90
Rv0252/nirB	CCNA_00651/nirB	5e-141
Rv0255c/cobQ1	CCNA_02776/-	5e-106
Rv0266c/oplA	CCNA_02454/-	0
Rv0274/-	CCNA_03193/-	2e-55
Rv0322/udgA	CCNA_02465/-	7e-99
Rv0324/-	CCNA_02957/-	4e-12
Rv0328/-	CCNA_02161/-	3e-13
Rv0334/rmlA	CCNA_01199/-	8e-123
Rv0337c/aspC	CCNA_01603/-	7e-46
Rv0350/dnaK	CCNA_00010/dnaK	0
Rv0357c/purA	CCNA_03201/-	6e-137
Rv0359/-	CCNA_03492/-	1e-41
Rv0362/mgtE	CCNA_02256/-	2e-29
Rv0370c/-	CCNA_01522/-	1e-29
Rv0373c/-	CCNA_02701/-	1e-33
Rv0374c/-	CCNA_00022/-	1e-34
Rv0376c/-	CCNA_02700/-	9e-22
Rv0384c/clpB	CCNA_00922/clpB	0
Rv0391/metZ	CCNA_02321/-	2e-140
Rv0405/pks6	CCNA_01746/-	3e-30
Rv0408/pta	CCNA_02704/-	3e-28
Rv0411c/glnH	CCNA_01508/-	4e-17
Rv0414c/thiE	CCNA_03373/-	1e-13
Rv0415/thiO	CCNA_02414/-	6e-11
Rv0417/thiG	CCNA_01957/thiG	1e-72
Rv0422c/thiD	CCNA_03331/-	1e-50
Rv0423c/thiC	CCNA_02109/thiC	0
Rv0427c/xthA	CCNA_02090/-	2e-47
Rv0429c/def	CCNA_00273/-	3e-17
Rv0438c/moeA2	CCNA_03315/-	8e-38
Rv0440/groEL2	CCNA_00721/-	0
Rv0445c/sigK	CCNA_00685/-	2e-22
Rv0446c/-	CCNA_03208/-	2e-40
Rv0447c/ufaA1	CCNA_01494/-	5e-69
Rv0448c/-	CCNA_02682/-	7e-22
Rv0449c/-	CCNA_02683/-	9e-87
Rv0457c/-	CCNA_03802/-	0
Rv0458/-	CCNA_03695/-	0
Rv0462/lpdC	CCNA_01805/-	4e-112
Rv0465c/-	CCNA_01840/-	9e-94
Rv0467/icl1	CCNA_01841/-	9e-43
Rv0468/fadB2	CCNA_00752/-	3e-69
Rv0480c/-	CCNA_00871/-	1e-24
Rv0482/murB	CCNA_02628/-	4e-21
Rv0489/gpm1	CCNA_02344/-	2e-78
Rv0490/senX3	CCNA_00689/-	5e-30
Rv0491/regX3	CCNA_00296/phoB	7e-55
Rv0494/-	CCNA_01037/-	6e-17
Rv0500/proC	CCNA_00528/-	2e-19
Rv0510/hemC	CCNA_00070/-	6e-39
Rv0512/hemB	CCNA_01409/-	2e-89
Rv0517/-	CCNA_00353/-	8e-20
Rv0524/hemL	CCNA_03241/-	6e-31
Rv0526/-	CCNA_02293/-	1e-12
Rv0533c/fabH	CCNA_01432/-	2e-55
Rv0552/-	CCNA_00695/-	2e-25
Rv0557/mgtA	CCNA_00793/-	1e-39
Rv0558/menH	CCNA_03823/ubiE	3e-47
Rv0562/grcC1	CCNA_02198/-	3e-40
Rv0563/htpX	CCNA_02594/-	4e-66
Rv0570/nrdZ	CCNA_03607/-	2e-57
Rv0574c/-	CCNA_01697/-	3e-18
Rv0584/-	CCNA_00567/-	4e-83
Rv0602c/tcrA	CCNA_01351/-	1e-54
Rv0624/vapC30	CCNA_00675/-	2e-18
Rv0634c/-	CCNA_02959/-	3e-22
Rv0639/nusG	CCNA_03310/nusG	6e-45
Rv0640/rplK	CCNA_00678/-	1e-50
Rv0641/rplA	CCNA_00677/-	1e-68
Rv0647c/-	CCNA_03824/ubiB	4e-44
Rv0650/-	CCNA_02549/-	2e-22
Rv0651/rplJ	CCNA_00530/-	6e-22
Rv0652/rplL	CCNA_00531/-	7e-20
Rv0655/mkl	CCNA_03810/-	9e-59
Rv0667/rpoB	CCNA_00536/-	0
Rv0668/rpoC	CCNA_00537/-	0
Rv0671/lpqP	CCNA_00890/-	3e-23
Rv0681/-	CCNA_02424/-	4e-13
Rv0682/rpsL	CCNA_03306/-	6e-63
Rv0683/rpsG	CCNA_03305/-	1e-62
Rv0684/fusA1	CCNA_03304/-	0
Rv0685/tuf	CCNA_03303/-	0
Rv0690c/-	CCNA_03246/-	6e-34
Rv0695/-	CCNA_03693/-	7e-12
Rv0700/rpsJ	CCNA_01305/rpsJ	5e-40
Rv0701/rplC	CCNA_01306/rplC	4e-57
Rv0702/rplD	CCNA_01307/rplD	3e-31
Rv0703/rplW	CCNA_01308/rplW	9e-19
Rv0704/rplB	CCNA_01309/rplB	1e-90
Rv0705/rpsS	CCNA_01310/rpsS	9e-37
Rv0706/rplV	CCNA_01311/rplV	4e-19
Rv0707/rpsC	CCNA_01312/rpsC	3e-81
Rv0708/rplP	CCNA_01313/rplP	1e-46
Rv0709/rpmC	CCNA_01314/rpmC	2e-13
Rv0710/rpsQ	CCNA_01315/rpsQ	1e-12
Rv0712/-	CCNA_01231/-	9e-85
Rv0714/rplN	CCNA_01316/rplN	4e-51
Rv0715/rplX	CCNA_01317/rplX	3e-28
Rv0716/rplE	CCNA_01318/rplE	3e-73
Rv0718/rpsH	CCNA_01320/rpsH	1e-26
Rv0719/rplF	CCNA_01321/rplF	1e-62
Rv0720/rplR	CCNA_01322/rplR	1e-25
Rv0721/rpsE	CCNA_01323/rpsE	5e-50
Rv0723/rplO	CCNA_01325/rplO	1e-27
Rv0724/sppA	CCNA_00976/sppA	2e-71
Rv0732/secY	CCNA_01326/secY	3e-110
Rv0733/adk	CCNA_01327/adk	6e-46
Rv0751c/mmsB	CCNA_01416/-	2e-68
Rv0752c/fadE9	CCNA_01412/-	1e-159
Rv0753c/mmsA	CCNA_01360/iolA	0
Rv0769/-	CCNA_01885/-	5e-44
Rv0772/purD	CCNA_00299/-	2e-103
Rv0773c/ggtA	CCNA_01035/-	9e-66
Rv0777/purB	CCNA_02572/-	2e-36
Rv0778/cyp126	CCNA_00995/-	1e-58
Rv0780/purC	CCNA_03351/-	1e-51
Rv0783c/emrB	CCNA_03831/-	5e-47
Rv0787A/-	CCNA_02577/-	6e-11
Rv0788/purQ	CCNA_02583/-	7e-68
Rv0792c/-	CCNA_00454/-	2e-22
Rv0803/purL	CCNA_02586/-	0
Rv0808/purF	CCNA_01730/-	6e-133
Rv0809/purM	CCNA_01775/-	2e-93
Rv0820/phoT	CCNA_00294/pstB	5e-100
Rv0821c/phoY2	CCNA_00295/phoU	2e-16
Rv0823c/-	CCNA_01813/-	2e-40
Rv0838/lpqR	CCNA_02356/-	4e-24
Rv0843/-	CCNA_01799/-	1e-36
Rv0844c/narL	CCNA_01208/-	8e-28
Rv0846c/-	CCNA_01015/-	6e-48
Rv0858c/dapC	CCNA_00775/-	2e-88
Rv0859/-	CCNA_00075/-	4e-168
Rv0860/fadB	CCNA_00074/-	0
Rv0864/moaC2	CCNA_00014/moaC	1e-49
Rv0869c/moaA2	CCNA_00018/moaA	2e-57
Rv0870c/-	CCNA_02196/-	2e-29
Rv0881/-	CCNA_02399/-	1e-37
Rv0884c/serC	CCNA_03323/-	2e-16
Rv0889c/citA	CCNA_03757/-	8e-64
Rv0896/gltA2	CCNA_01983/-	5e-177
Rv0899/arfA	CCNA_00201/-	3e-15
Rv0902c/prrB	CCNA_01239/-	5e-25
Rv0904c/accD3	CCNA_03656/-	6e-39
Rv0907/-	CCNA_03183/-	3e-43
Rv0913c/-	CCNA_00815/-	7e-172
Rv0914c/-	CCNA_03209/-	5e-147
Rv0930/pstA1	CCNA_00293/pstA	2e-26
Rv0935/pstC1	CCNA_00292/pstC	2e-30
Rv0939/-	CCNA_02614/-	7e-13
Rv0946c/pgi	CCNA_00222/-	3e-149
Rv0949/uvrD1	CCNA_01596/uvrD	5e-155
Rv0950c/-	CCNA_03129/-	4e-20
Rv0951/sucC	CCNA_00340/-	1e-82
Rv0952/sucD	CCNA_00341/sucD	2e-93
Rv0956/purN	CCNA_01774/-	1e-31
Rv0957/purH	CCNA_00084/purH	2e-149
Rv0969/ctpV	CCNA_01473/fixI	2e-93
Rv0971c/echA7	CCNA_02251/-	3e-32
Rv0972c/fadE12	CCNA_02413/-	4e-80
Rv0982/mprB	CCNA_02842/-	1e-25
Rv0985c/mscL	CCNA_03700/-	3e-14
Rv0986/-	CCNA_00981/lolD	2e-52
Rv0993/galU	CCNA_03752/-	2e-51
Rv0995/rimJ	CCNA_03508/-	6e-23
Rv1003/-	CCNA_00143/-	2e-43
Rv1007c/metS	CCNA_01547/-	1e-36
Rv1008/tatD	CCNA_01898/-	5e-37
Rv1010/ksgA	CCNA_01757/-	2e-35
Rv1011/ispE	CCNA_01397/-	3e-22
Rv1014c/pth	CCNA_00517/-	3e-29
Rv1015c/rplY	CCNA_00518/-	3e-18
Rv1017c/prsA	CCNA_00520/-	1e-79
Rv1018c/glmU	CCNA_02389/-	7e-86
Rv1020/mfd	CCNA_01920/mfd	0
Rv1021/-	CCNA_01821/-	2e-28
Rv1023/eno	CCNA_01795/-	1e-175
Rv1026/-	CCNA_01686/-	2e-20
Rv1027c/kdpE	CCNA_01667/kdpE	3e-64
Rv1028c/kdpD	CCNA_01666/kdpD	2e-29
Rv1029/kdpA	CCNA_01663/-	2e-162
Rv1030/kdpB	CCNA_01664/-	0
Rv1031/kdpC	CCNA_01665/-	2e-58
Rv1041c/-	CCNA_02991/-	9e-21
Rv1058/fadD14	CCNA_00970/-	1e-147
Rv1070c/echA8	CCNA_00006/-	1e-100
Rv1071c/echA9	CCNA_01414/-	1e-74
Rv1074c/fadA3	CCNA_02490/-	1e-91
Rv1077/cbs	CCNA_01493/-	4e-57
Rv1079/metB	CCNA_03271/-	6e-97
Rv1080c/greA	CCNA_02941/greA	3e-15
Rv1085c/-	CCNA_03601/-	1e-15
Rv1098c/fum	CCNA_02194/-	1e-137
Rv1099c/glpX	CCNA_01448/glpX	3e-92
Rv1108c/xseA	CCNA_02329/-	1e-45
Rv1110/lytB2	CCNA_03471/-	4e-107
Rv1112/-	CCNA_00512/-	2e-123
Rv1127c/ppdK	CCNA_01538/-	4e-91
Rv1133c/metE	CCNA_00515/-	0
Rv1142c/echA10	CCNA_01927/-	2e-40
Rv1143/mcr	CCNA_01917/-	3e-123
Rv1144/-	CCNA_00123/-	1e-75
Rv1147/-	CCNA_03595/-	1e-21
Rv1149/-	CCNA_03709/-	4e-23
Rv1151c/-	CCNA_03594/-	9e-46
Rv1160/mutT2	CCNA_00876/-	7e-17
Rv1165/typA	CCNA_00778/-	4e-165
Rv1175c/fadH	CCNA_03179/-	3e-28
Rv1177/fdxC	CCNA_00691/-	6e-19
Rv1178/-	CCNA_01446/-	4e-37
Rv1200/-	CCNA_01852/-	7e-55
Rv1202/dapE	CCNA_00277/-	2e-14
Rv1205/-	CCNA_01372/-	4e-23
Rv1206/fadD6	CCNA_02384/-	8e-107
Rv1210/tagA	CCNA_00386/-	2e-51
Rv1218c/-	CCNA_01586/-	3e-37
Rv1221/sigE	CCNA_02837/-	3e-25
Rv1223/htrA	CCNA_02846/-	1e-47
Rv1229c/mrp	CCNA_02180/-	3e-56
Rv1231c/-	CCNA_03059/-	1e-13
Rv1239c/corA	CCNA_03285/-	3e-67
Rv1245c/-	CCNA_03279/-	9e-40
Rv1248c/-	CCNA_00342/odhA	0
Rv1253/deaD	CCNA_01923/-	2e-99
Rv1259/udgB	CCNA_01618/-	2e-36
Rv1262c/-	CCNA_02555/-	5e-22
Rv1272c/-	CCNA_00307/-	7e-73
Rv1276c/-	CCNA_00560/sixA	2e-11
Rv1279/-	CCNA_00994/-	2e-128
Rv1285/cysD	CCNA_01550/-	1e-93
Rv1286/-	CCNA_01549/-	0
Rv1287/-	CCNA_02708/-	1e-17
Rv1292/argS	CCNA_03469/-	1e-39
Rv1293/lysA	CCNA_02296/-	5e-50
Rv1294/thrA	CCNA_01447/-	6e-55
Rv1297/rho	CCNA_03876/rho	2e-140
Rv1298/rpmE	CCNA_03384/-	9e-14
Rv1299/prfA	CCNA_00899/-	2e-94
Rv1300/hemK	CCNA_00918/-	1e-32
Rv1301/-	CCNA_03501/-	6e-26
Rv1308/atpA	CCNA_03562/atpA	0
Rv1309/atpG	CCNA_03561/-	5e-46
Rv1310/atpD	CCNA_03560/atpD	0
Rv1314c/-	CCNA_00766/-	1e-54
Rv1315/murA	CCNA_02435/-	3e-117
Rv1316c/ogt	CCNA_00746/-	9e-26
Rv1322A/-	CCNA_02011/-	1e-15
Rv1323/fadA4	CCNA_00544/-	1e-103
Rv1329c/dinG	CCNA_02118/-	2e-13
Rv1333/-	CCNA_02269/-	5e-55
Rv1338/murI	CCNA_03817/-	1e-26
Rv1340/rphA	CCNA_00151/-	3e-76
Rv1341/-	CCNA_00145/-	1e-37
Rv1350/fabG2	CCNA_00545/-	6e-54
Rv1354c/-	CCNA_00900/-	1e-82
Rv1367c/-	CCNA_01639/-	2e-68
Rv1380/pyrB	CCNA_02525/-	6e-94
Rv1381/pyrC	CCNA_02526/-	1e-56
Rv1383/carA	CCNA_02925/-	1e-78
Rv1384/carB	CCNA_02994/-	0
Rv1389/gmk	CCNA_01753/gmk	2e-39
Rv1391/dfp	CCNA_03827/-	5e-83
Rv1392/metK	CCNA_00048/metK	6e-110
Rv1393c/-	CCNA_01894/-	1e-71
Rv1394c/cyp132	CCNA_03092/-	2e-38
Rv1402/priA	CCNA_00351/-	3e-16
Rv1405c/-	CCNA_03610/-	1e-12
Rv1406/fmt	CCNA_00281/-	3e-52
Rv1407/fmu	CCNA_00101/rsmB	4e-35
Rv1408/rpe	CCNA_00100/-	3e-57
Rv1409/ribG	CCNA_00929/-	4e-29
Rv1412/ribC	CCNA_00930/-	3e-43
Rv1415/ribA2	CCNA_00931/-	5e-118
Rv1416/ribH	CCNA_00932/ribH	5e-27
Rv1420/uvrC	CCNA_02975/-	7e-104
Rv1436/gap	CCNA_03358/-	5e-110
Rv1437/pgk	CCNA_03359/-	2e-71
Rv1438/tpi	CCNA_01970/-	3e-51
Rv1445c/devB	CCNA_02135/pgl	2e-17
Rv1447c/zwf2	CCNA_02136/zwf	1e-105
Rv1449c/tkt	CCNA_03735/-	6e-154
Rv1451/-	CCNA_03516/coxE	1e-51
Rv1454c/qor	CCNA_03875/qor	5e-100
Rv1458c/-	CCNA_01205/-	2e-48
Rv1461/-	CCNA_01940/sufB	1e-59
Rv1462/-	CCNA_01937/sufD	1e-19
Rv1463/-	CCNA_01938/sufC	2e-79
Rv1464/csd	CCNA_01936/-	5e-132
Rv1466/-	CCNA_01935/-	2e-11
Rv1473/-	CCNA_01050/-	8e-91
Rv1475c/acn	CCNA_03781/acnA	0
Rv1484/inhA	CCNA_03833/fabI	5e-29
Rv1485/hemZ	CCNA_03878/hemH	4e-17
Rv1488/-	CCNA_03485/-	2e-65
Rv1491c/-	CCNA_00563/-	9e-11
Rv1492/mutA	CCNA_02458/-	2e-45
Rv1493/mutB	CCNA_02459/-	0
Rv1496/-	CCNA_02568/-	4e-109
Rv1498c/-	CCNA_01978/-	5e-52
Rv1500/-	CCNA_02983/-	1e-41
Rv1505c/-	CCNA_01063/perB	2e-11
Rv1507c/-	CCNA_02951/-	3e-26
Rv1511/gmdA	CCNA_00472/-	5e-136
Rv1512/epiA	CCNA_00471/-	3e-117
Rv1531/-	CCNA_03192/-	3e-13
Rv1536/ileS	CCNA_00737/ileS	9e-75
Rv1537/dinX	CCNA_02550/dinB	1e-58
Rv1540/-	CCNA_00485/-	8e-47
Rv1544/-	CCNA_02422/-	5e-40
Rv1547/dnaE1	CCNA_02003/dnaE	0
Rv1559/ilvA	CCNA_03203/-	2e-44
Rv1568/bioA	CCNA_01648/-	3e-119
Rv1569/bioF1	CCNA_01647/-	1e-51
Rv1589/bioB	CCNA_03636/-	2e-52
Rv1593c/-	CCNA_01517/-	5e-11
Rv1594/nadA	CCNA_03006/-	1e-65
Rv1595/nadB	CCNA_03007/-	7e-83
Rv1596/nadC	CCNA_03009/-	4e-72
Rv1599/hisD	CCNA_02431/-	3e-92
Rv1601/hisB	CCNA_03850/-	1e-57
Rv1602/hisH	CCNA_03851/-	7e-39
Rv1603/hisA	CCNA_03852/-	1e-35
Rv1605/hisF	CCNA_03853/-	5e-101
Rv1606/hisI	CCNA_00489/-	1e-30
Rv1609/trpE	CCNA_01972/-	8e-104
Rv1611/trpC	CCNA_01976/-	3e-48
Rv1612/trpB	CCNA_03658/-	3e-171
Rv1613/trpA	CCNA_03657/-	4e-36
Rv1617/pykA	CCNA_02130/-	2e-101
Rv1621c/cydD	CCNA_00799/cydD	7e-41
Rv1622c/cydB	CCNA_00801/cydB	2e-44
Rv1623c/cydA	CCNA_00800/cydA	1e-94
Rv1626/-	CCNA_00648/nasT	5e-19
Rv1629/polA	CCNA_03577/-	5e-159
Rv1630/rpsA	CCNA_03702/-	1e-85
Rv1631/coaE	CCNA_00004/-	3e-21
Rv1633/uvrB	CCNA_03076/-	0
Rv1634/-	CCNA_03174/-	2e-26
Rv1638/uvrA	CCNA_02673/-	0
Rv1640c/lysX	CCNA_00757/-	6e-36
Rv1641/infC	CCNA_01101/-	9e-45
Rv1643/rplT	CCNA_01097/-	2e-35
Rv1644/tsnR	CCNA_01245/-	3e-25
Rv1645c/-	CCNA_02653/-	6e-12
Rv1649/pheS	CCNA_01096/-	4e-92
Rv1650/pheT	CCNA_01095/-	7e-67
Rv1652/argC	CCNA_01442/-	1e-21
Rv1653/argJ	CCNA_03162/argJ	3e-51
Rv1654/argB	CCNA_00285/-	6e-55
Rv1655/argD	CCNA_00620/-	5e-83
Rv1656/argF	CCNA_02325/-	3e-81
Rv1658/argG	CCNA_00128/-	7e-96
Rv1659/argH	CCNA_02294/-	8e-124
Rv1672c/-	CCNA_02439/-	3e-73
Rv1685c/-	CCNA_00337/-	2e-12
Rv1689/tyrS	CCNA_01946/-	2e-91
Rv1694/tlyA	CCNA_01385/-	3e-55
Rv1695/ppnK	CCNA_01279/-	2e-17
Rv1696/recN	CCNA_02062/-	7e-47
Rv1699/pyrG	CCNA_01791/-	0
Rv1700/-	CCNA_02735/-	8e-15
Rv1701/-	CCNA_03101/xerD	1e-51
Rv1710/scpB	CCNA_02083/scpB	8e-18
Rv1711/-	CCNA_00230/-	5e-29
Rv1712/cmk	CCNA_03703/-	4e-37
Rv1713/engA	CCNA_01726/-	9e-89
Rv1737c/narK2	CCNA_00650/narK	4e-41
Rv1751/-	CCNA_02487/-	3e-11
Rv1771/-	CCNA_01277/-	4e-71
Rv1814/erg3	CCNA_01511/-	2e-73
Rv1826/gcvH	CCNA_03464/-	3e-27
Rv1832/gcvB	CCNA_03462/-	8e-74
Rv1842c/-	CCNA_00369/-	3e-35
Rv1855c/-	CCNA_02888/-	2e-15
Rv1867/-	CCNA_02045/-	6e-88
Rv1869c/-	CCNA_03640/-	9e-89
Rv1872c/lldD2	CCNA_01209/-	2e-66
Rv1876/bfrA	CCNA_03371/-	6e-51
Rv1882c/-	CCNA_03061/-	2e-41
Rv1895/-	CCNA_02929/-	7e-69
Rv1901/cinA	CCNA_01811/-	3e-28
Rv1903/-	CCNA_03194/-	2e-16
Rv1908c/katG	CCNA_03138/katG	0
Rv1928c/-	CCNA_01892/-	2e-48
Rv1931c/-	CCNA_03054/-	5e-23
Rv1933c/fadE18	CCNA_02564/-	2e-54
Rv1934c/fadE17	CCNA_01883/-	2e-81
Rv1939/-	CCNA_02358/-	1e-25
Rv1959c/parE1	CCNA_00916/parE-1	7e-22
Rv1960c/parD1	CCNA_00917/parD-1	4e-19
Rv1994c/cmtR	CCNA_03123/-	7e-11
Rv1998c/-	CCNA_01980/-	7e-26
Rv2002/fabG3	CCNA_00246/-	3e-48
Rv2004c/-	CCNA_00968/-	6e-40
Rv2025c/-	CCNA_03756/-	2e-11
Rv2045c/lipT	CCNA_00841/-	1e-49
Rv2056c/rpsN2	CCNA_01319/rpsN	1e-22
Rv2089c/pepE	CCNA_01593/-	6e-22
Rv2093c/tatC	CCNA_02080/-	4e-27
Rv2124c/metH	CCNA_02221/-	8e-98
Rv2136c/-	CCNA_03719/-	1e-22
Rv2139/pyrD	CCNA_00562/-	5e-59
Rv2141c/-	CCNA_03347/-	1e-32
Rv2148c/-	CCNA_03861/-	1e-24
Rv2149c/yfiH	CCNA_00523/-	4e-28
Rv2150c/ftsZ	CCNA_02623/ftsZ	9e-85
Rv2152c/murC	CCNA_02629/-	5e-78
Rv2153c/murG	CCNA_02634/murG	5e-23
Rv2155c/murD	CCNA_02639/murD	2e-41
Rv2156c/murX	CCNA_02640/-	8e-65
Rv2157c/murF	CCNA_02641/-	2e-30
Rv2158c/murE	CCNA_02642/-	4e-71
Rv2163c/pbpB	CCNA_02643/ftsI	1e-35
Rv2165c/-	CCNA_02645/mraW	8e-52
Rv2178c/aroG	CCNA_02385/-	2e-154
Rv2188c/pimB	CCNA_03277/-	3e-17
Rv2191/-	CCNA_00005/dnaQ	2e-12
Rv2192c/trpD	CCNA_01975/-	3e-57
Rv2193/ctaE	CCNA_01849/qoxC	2e-21
Rv2196/qcrB	CCNA_00506/-	4e-13
Rv2200c/ctaC	CCNA_03518/coxB	1e-18
Rv2204c/-	CCNA_02088/-	5e-20
Rv2207/cobT	CCNA_01367/-	1e-12
Rv2210c/ilvE	CCNA_03024/-	9e-18
Rv2211c/gcvT	CCNA_03465/gcvT	2e-52
Rv2213/pepB	CCNA_01763/-	1e-78
Rv2215/dlaT	CCNA_00343/odhB	1e-79
Rv2217/lipB	CCNA_02258/-	3e-29
Rv2218/lipA	CCNA_01809/-	2e-91
Rv2220/glnA1	CCNA_02047/glnA	7e-155
Rv2221c/glnE	CCNA_02839/glnE	1e-50
Rv2225/panB	CCNA_01723/-	1e-63
Rv2227/-	CCNA_00745/-	1e-51
Rv2232/ptkA	CCNA_01715/-	8e-13
Rv2234/ptpA	CCNA_02453/-	1e-14
Rv2241/aceE	CCNA_01263/-	5e-31
Rv2245/kasA	CCNA_01750/-	3e-80
Rv2259/mscR	CCNA_03124/-	1e-70
Rv2266/cyp124	CCNA_02579/-	3e-68
Rv2291/sseB	CCNA_01492/-	6e-42
Rv2296/-	CCNA_01233/-	2e-103
Rv2298/-	CCNA_03097/-	6e-38
Rv2314c/-	CCNA_02915/-	6e-46
Rv2315c/-	CCNA_02914/-	1e-115
Rv2320c/rocE	CCNA_00435/-	2e-96
Rv2334/cysK1	CCNA_03740/-	7e-106
Rv2335/cysE	CCNA_02734/-	4e-46
Rv2343c/dnaG	CCNA_03144/dnaG	3e-57
Rv2344c/dgt	CCNA_02087/-	1e-47
Rv2351c/plcA	CCNA_03126/-	1e-79
Rv2359/zur	CCNA_00055/-	3e-19
Rv2361c/-	CCNA_01996/-	5e-59
Rv2364c/era	CCNA_01633/era	1e-47
Rv2366c/-	CCNA_03112/-	6e-45
Rv2368c/phoH1	CCNA_00053/phoH	1e-73
Rv2373c/dnaJ2	CCNA_00011/dnaJ	9e-77
Rv2374c/hrcA	CCNA_00152/-	6e-31
Rv2387/-	CCNA_03624/-	1e-26
Rv2388c/hemN	CCNA_00144/-	1e-47
Rv2391/sirA	CCNA_01177/cysI	2e-45
Rv2392/cysH	CCNA_01179/cysH	4e-45
Rv2394/ggtB	CCNA_00565/-	2e-123
Rv2395/-	CCNA_02729/-	0
Rv2397c/cysA1	CCNA_01670/-	2e-89
Rv2398c/cysW	CCNA_01669/-	7e-56
Rv2399c/cysT	CCNA_01668/-	1e-55
Rv2400c/subI	CCNA_00288/-	1e-38
Rv2404c/lepA	CCNA_01086/lepA	0
Rv2406c/-	CCNA_02709/-	3e-33
Rv2407/-	CCNA_01234/-	3e-37
Rv2409c/-	CCNA_01672/-	2e-47
Rv2410c/-	CCNA_01673/-	2e-31
Rv2411c/-	CCNA_01674/-	3e-165
Rv2419c/gpgP	CCNA_01413/-	2e-16
Rv2420c/-	CCNA_03545/-	4e-16
Rv2421c/nadD	CCNA_03544/-	2e-11
Rv2427c/proA	CCNA_03543/-	1e-90
Rv2428/ahpC	CCNA_03012/-	8e-31
Rv2429/ahpD	CCNA_03812/-	1e-27
Rv2434c/-	CCNA_03727/mcsS	2e-12
Rv2436/rbsK	CCNA_01001/-	1e-36
Rv2438c/nadE	CCNA_03734/nadE	0
Rv2439c/proB	CCNA_00316/-	3e-63
Rv2440c/obg	CCNA_00317/cgtA	7e-65
Rv2441c/rpmA	CCNA_00320/-	7e-26
Rv2442c/rplU	CCNA_00321/-	2e-19
Rv2443/dctA	CCNA_00664/-	1e-105
Rv2444c/rne	CCNA_01954/-	3e-63
Rv2445c/ndkA	CCNA_01770/-	5e-27
Rv2447c/folC	CCNA_03655/-	2e-33
Rv2448c/valS	CCNA_01381/-	0
Rv2457c/clpX	CCNA_02039/clpX	2e-178
Rv2459/-	CCNA_03165/-	1e-42
Rv2461c/clpP1	CCNA_02041/clpP	5e-53
Rv2462c/tig	CCNA_02042/-	2e-27
Rv2463/lipP	CCNA_00255/-	4e-70
Rv2467/pepN	CCNA_02566/-	1e-22
Rv2469c/-	CCNA_02283/-	8e-24
Rv2471/aglA	CCNA_02368/-	2e-92
Rv2476c/gdh	CCNA_00086/gdhZ	0
Rv2477c/-	CCNA_02231/-	0
Rv2495c/bkdC	CCNA_01803/-	1e-38
Rv2496c/bkdB	CCNA_01800/-	6e-57
Rv2499c/-	CCNA_03771/-	2e-16
Rv2501c/accA1	CCNA_02250/-	2e-162
Rv2502c/accD1	CCNA_02252/-	0
Rv2503c/scoB	CCNA_02489/-	1e-91
Rv2504c/scoA	CCNA_00206/-	2e-90
Rv2510c/-	CCNA_00088/-	5e-109
Rv2521/bcp	CCNA_01947/-	2e-33
Rv2533c/nusB	CCNA_01422/nusB	8e-17
Rv2534c/efp	CCNA_00758/-	7e-40
Rv2537c/aroD	CCNA_01959/-	2e-40
Rv2538c/aroB	CCNA_03104/-	2e-64
Rv2539c/aroK	CCNA_03103/-	1e-19
Rv2540c/aroF	CCNA_03256/-	5e-37
Rv2552c/aroE	CCNA_00003/-	6e-13
Rv2553c/-	CCNA_01751/-	4e-20
Rv2555c/alaS	CCNA_02612/-	0
Rv2559c/-	CCNA_01342/-	2e-99
Rv2565/-	CCNA_02253/-	9e-64
Rv2572c/aspS	CCNA_01969/-	4e-145
Rv2573/-	CCNA_00262/-	3e-42
Rv2578c/-	CCNA_01391/-	1e-35
Rv2580c/hisS	CCNA_03628/-	4e-27
Rv2581c/-	CCNA_01241/-	2e-28
Rv2583c/relA	CCNA_01622/spoT	1e-141
Rv2586c/secF	CCNA_02069/-	8e-27
Rv2587c/secD	CCNA_02070/-	7e-41
Rv2590/fadD9	CCNA_00395/-	6e-22
Rv2592c/ruvB	CCNA_03344/ruvB	3e-116
Rv2593c/ruvA	CCNA_03345/ruvA	3e-15
Rv2594c/ruvC	CCNA_03346/ruvC	1e-19
Rv2603c/-	CCNA_03352/-	2e-49
Rv2605c/tesB2	CCNA_03764/-	5e-71
Rv2607/pdxH	CCNA_00966/-	7e-41
Rv2614c/thrS	CCNA_00496/-	3e-164
Rv2639c/-	CCNA_02055/-	7e-18
Rv2651c/-	CCNA_02874/-	4e-12
Rv2669/-	CCNA_02154/-	2e-16
Rv2670c/-	CCNA_03646/-	1e-12
Rv2674/msrB	CCNA_02265/-	3e-33
Rv2678c/hemE	CCNA_03879/hemE	1e-47
Rv2681/-	CCNA_01776/-	2e-20
Rv2682c/dxs1	CCNA_02149/dxs	3e-144
Rv2689c/-	CCNA_01387/-	3e-20
Rv2697c/dut	CCNA_03828/-	5e-27
Rv2701c/suhB	CCNA_03378/-	6e-31
Rv2703/sigA	CCNA_03142/rpoD	4e-98
Rv2718c/nrdR	CCNA_01420/-	3e-39
Rv2720/lexA	CCNA_01979/lexA	1e-34
Rv2723/-	CCNA_03796/-	6e-38
Rv2724c/fadE20	CCNA_00077/-	6e-137
Rv2725c/hflX	CCNA_01820/-	3e-67
Rv2727c/miaA	CCNA_02183/miaA	7e-32
Rv2733c/-	CCNA_00054/-	5e-102
Rv2737c/recA	CCNA_01141/recA	5e-109
Rv2746c/pgsA3	CCNA_03002/-	2e-13
Rv2748c/ftsK	CCNA_03819/ftsK	3e-114
Rv2752c/-	CCNA_02012/-	4e-94
Rv2753c/dapA	CCNA_01253/dapA	6e-44
Rv2756c/hsdM	CCNA_00656/-	3e-32
Rv2763c/dfrA	CCNA_02210/-	6e-29
Rv2764c/thyA	CCNA_02208/-	1e-116
Rv2765/-	CCNA_02443/-	4e-52
Rv2766c/-	CCNA_03172/-	5e-49
Rv2773c/dapB	CCNA_03664/-	2e-22
Rv2776c/-	CCNA_02477/vanB	4e-45
Rv2777c/-	CCNA_01406/-	2e-22
Rv2779c/-	CCNA_03270/-	5e-22
Rv2780/ald	CCNA_03689/-	2e-114
Rv2782c/pepR	CCNA_03509/-	8e-60
Rv2783c/gpsI	CCNA_00033/-	0
Rv2785c/rpsO	CCNA_00034/-	7e-28
Rv2786c/ribF	CCNA_00740/-	5e-51
Rv2793c/truB	CCNA_00035/-	6e-46
Rv2800/-	CCNA_00989/-	9e-35
Rv2831/echA16	CCNA_01794/-	6e-54
Rv2839c/infB	CCNA_00041/-	2e-160
Rv2841c/nusA	CCNA_00043/nusA	1e-67
Rv2845c/proS	CCNA_02008/-	5e-60
Rv2847c/cysG	CCNA_01175/-	1e-43
Rv2859c/-	CCNA_03234/-	1e-22
Rv2860c/glnA4	CCNA_03230/glnA2	2e-53
Rv2861c/mapB	CCNA_02759/-	3e-76
Rv2868c/gcpE	CCNA_00894/-	8e-103
Rv2869c/rip	CCNA_01993/mmpA	2e-26
Rv2870c/dxr	CCNA_01994/-	3e-84
Rv2875/mpt70	CCNA_00419/-	2e-16
Rv2881c/cdsA	CCNA_01995/-	9e-22
Rv2882c/frr	CCNA_01997/-	3e-41
Rv2883c/pyrH	CCNA_01998/-	2e-74
Rv2888c/amiC	CCNA_01384/-	4e-72
Rv2889c/tsf	CCNA_01999/-	8e-43
Rv2890c/rpsB	CCNA_02000/-	1e-88
Rv2896c/-	CCNA_02529/dprA	8e-28
Rv2897c/-	CCNA_00139/chlI	5e-91
Rv2899c/fdhD	CCNA_01300/fdhD	3e-27
Rv2900c/fdhF	CCNA_01301/-	0
Rv2902c/rnhB	CCNA_00383/-	2e-42
Rv2904c/rplS	CCNA_00197/rplS	3e-36
Rv2906c/trmD	CCNA_00198/trmD	8e-53
Rv2907c/rimM	CCNA_03766/-	4e-15
Rv2909c/rpsP	CCNA_03767/-	2e-13
Rv2913c/-	CCNA_03573/-	5e-23
Rv2916c/ffh	CCNA_03768/srp	2e-111
Rv2918c/glnD	CCNA_00013/glnD	1e-52
Rv2919c/glnB	CCNA_02046/glnB	2e-48
Rv2920c/amt	CCNA_01399/-	1e-79
Rv2921c/ftsY	CCNA_03793/ftsY	1e-70
Rv2922c/smc	CCNA_00377/smc	1e-34
Rv2924c/fpg	CCNA_03822/-	6e-43
Rv2925c/rnc	CCNA_01630/-	3e-23
Rv2936/drrA	CCNA_00188/-	3e-44
Rv2950c/fadD29	CCNA_01223/-	5e-70
Rv2964/purU	CCNA_03745/-	3e-77
Rv2965c/kdtB	CCNA_01652/-	2e-33
Rv2966c/-	CCNA_00227/-	5e-28
Rv2970c/lipN	CCNA_00810/-	5e-73
Rv2971/-	CCNA_03541/-	3e-55
Rv2973c/recG	CCNA_01504/recG	2e-94
Rv2977c/thiL	CCNA_01423/-	3e-19
Rv2981c/ddlA	CCNA_02626/-	5e-29
Rv2982c/gpdA2	CCNA_00068/gpsA	2e-81
Rv2984/ppk1	CCNA_01782/ppk1	0
Rv2986c/hupB	CCNA_01433/ihfA	2e-15
Rv2987c/leuD	CCNA_00195/leuD	2e-38
Rv2988c/leuC	CCNA_00196/leuC	0
Rv2992c/gltS	CCNA_01982/-	2e-69
Rv2993c/-	CCNA_03682/-	4e-32
Rv2995c/leuB	CCNA_00193/leuB	1e-50
Rv2996c/serA1	CCNA_03322/-	2e-116
Rv3001c/ilvC	CCNA_02204/-	3e-134
Rv3002c/ilvN	CCNA_02186/-	5e-33
Rv3003c/ilvB1	CCNA_02185/-	0
Rv3009c/gatB	CCNA_02518/-	5e-111
Rv3011c/gatA	CCNA_02519/-	4e-127
Rv3014c/ligA	CCNA_01590/ligA	3e-99
Rv3024c/trmU	CCNA_00941/-	1e-75
Rv3025c/iscS	CCNA_01941/-	4e-48
Rv3028c/fixB	CCNA_00763/-	3e-62
Rv3029c/fixA	CCNA_00764/-	2e-28
Rv3032/-	CCNA_00469/-	7e-15
Rv3040c/-	CCNA_02407/-	9e-25
Rv3042c/serB2	CCNA_02182/-	2e-43
Rv3043c/ctaD	CCNA_01850/qoxB	1e-141
Rv3049c/-	CCNA_01876/-	1e-63
Rv3054c/-	CCNA_01605/-	2e-26
Rv3062/ligB	CCNA_03725/-	9e-25
Rv3068c/pgmA	CCNA_00083/-	0
Rv3075c/-	CCNA_03774/-	2e-14
Rv3082c/virS	CCNA_00673/-	6e-20
Rv3092c/-	CCNA_01502/-	2e-63
Rv3095/-	CCNA_00682/-	1e-42
Rv3100c/smpB	CCNA_01254/smpB	2e-44
Rv3102c/ftsE	CCNA_02299/ftsE	3e-51
Rv3105c/prfB	CCNA_01950/-	6e-95
Rv3116/moeB2	CCNA_03842/moeB	7e-64
Rv3119/moaE1	CCNA_00016/moaE	4e-14
Rv3137/-	CCNA_02335/-	7e-27
Rv3141/fadB4	CCNA_00095/-	1e-54
Rv3145/nuoA	CCNA_02033/nuoA	2e-21
Rv3146/nuoB	CCNA_02032/nuoB	1e-44
Rv3147/nuoC	CCNA_02031/nuoC	3e-26
Rv3148/nuoD	CCNA_02029/nuoD	1e-108
Rv3149/nuoE	CCNA_02027/nuoE	1e-19
Rv3150/nuoF	CCNA_02024/nuoF	4e-128
Rv3151/nuoG	CCNA_02023/nuoG	8e-73
Rv3152/nuoH	CCNA_02022/nuoH	5e-82
Rv3153/nuoI	CCNA_02020/nuoI	1e-27
Rv3155/nuoK	CCNA_02018/nuoK	2e-14
Rv3156/nuoL	CCNA_02017/nuoL	2e-128
Rv3157/nuoM	CCNA_02016/nuoM	2e-98
Rv3158/nuoN	CCNA_02015/nuoN	2e-60
Rv3161c/-	CCNA_03222/-	2e-34
Rv3169/-	CCNA_01290/-	2e-47
Rv3174/-	CCNA_02391/-	4e-35
Rv3191c/-	CCNA_01837/-	8e-48
Rv3197/-	CCNA_03421/-	2e-37
Rv3199c/nudC	CCNA_00267/-	9e-38
Rv3200c/-	CCNA_01688/-	9e-20
Rv3208/-	CCNA_01248/-	5e-13
Rv3220c/-	CCNA_03302/narX	1e-20
Rv3223c/sigH	CCNA_03589/sigT	4e-24
Rv3224/-	CCNA_00405/-	1e-110
Rv3227/aroA	CCNA_03704/-	3e-22
Rv3232c/ppk2	CCNA_03529/ppk2	4e-77
Rv3240c/secA1	CCNA_03164/-	0
Rv3245c/mtrB	CCNA_03083/-	5e-26
Rv3248c/sahH	CCNA_00257/-	0
Rv3250c/rubB	CCNA_02580/-	7e-17
Rv3257c/pmmA	CCNA_02347/-	1e-46
Rv3265c/wbbL1	CCNA_03747/-	6e-29
Rv3266c/rmlD	CCNA_01198/-	2e-37
Rv3272/-	CCNA_03677/-	3e-48
Rv3273/-	CCNA_03684/-	8e-13
Rv3275c/purE	CCNA_03393/-	2e-50
Rv3276c/purK	CCNA_03392/-	2e-64
Rv3279c/birA	CCNA_02014/-	7e-16
Rv3280/accD5	CCNA_02054/-	0
Rv3282/-	CCNA_00002/-	4e-16
Rv3293/pcd	CCNA_01274/-	0
Rv3296/lhr	CCNA_02121/-	2e-76
Rv3305c/amiA1	CCNA_02540/-	2e-45
Rv3306c/amiB1	CCNA_01625/-	3e-21
Rv3309c/upp	CCNA_02351/-	3e-52
Rv3313c/add	CCNA_03284/-	2e-28
Rv3315c/cdd	CCNA_03107/-	2e-16
Rv3318/sdhA	CCNA_03642/-	0
Rv3319/sdhB	CCNA_03641/-	9e-60
Rv3328c/sigJ	CCNA_03375/-	6e-51
Rv3329/-	CCNA_03233/-	5e-83
Rv3330/dacB1	CCNA_02243/-	1e-20
Rv3331/sugI	CCNA_00857/-	8e-36
Rv3332/nagA	CCNA_00452/-	2e-49
Rv3334/-	CCNA_03178/-	3e-17
Rv3336c/trpS	CCNA_00062/trpS	1e-88
Rv3339c/icd1	CCNA_02607/-	0
Rv3341/metA	CCNA_00559/-	6e-77
Rv3342/-	CCNA_01922/-	8e-11
Rv3356c/folD	CCNA_01275/-	4e-66
Rv3366/spoU	CCNA_00504/-	5e-23
Rv3370c/dnaE2	CCNA_03317/dnaE2	0
Rv3375/amiD	CCNA_02696/-	3e-52
Rv3376/-	CCNA_00244/-	6e-13
Rv3393/iunH	CCNA_02698/-	7e-34
Rv3396c/guaA	CCNA_01692/-	1e-171
Rv3402c/-	CCNA_01064/-	3e-28
Rv3411c/guaB2	CCNA_01689/-	0
Rv3418c/groES	CCNA_00722/-	5e-28
Rv3419c/gcp	CCNA_00069/-	3e-68
Rv3420c/rimI	CCNA_00056/-	2e-14
Rv3421c/-	CCNA_00057/-	7e-17
Rv3422c/-	CCNA_03648/-	2e-15
Rv3423c/alr	CCNA_01733/-	1e-33
Rv3430c/-	CCNA_02814/-	8e-15
Rv3433c/-	CCNA_02043/-	2e-37
Rv3436c/glmS	CCNA_00117/-	2e-145
Rv3441c/mrsA	CCNA_00116/-	1e-118
Rv3442c/rpsI	CCNA_01441/-	3e-34
Rv3443c/rplM	CCNA_01440/-	2e-38
Rv3455c/truA	CCNA_00280/-	3e-26
Rv3456c/rplQ	CCNA_01332/rplQ	3e-34
Rv3457c/rpoA	CCNA_01330/rpoA	2e-82
Rv3458c/rpsD	CCNA_02596/-	2e-38
Rv3459c/rpsK	CCNA_01329/rpsK	1e-58
Rv3460c/rpsM	CCNA_01328/rpsM	4e-41
Rv3462c/infA	CCNA_02428/-	2e-25
Rv3464/rmlB	CCNA_03744/-	3e-90
Rv3465/rmlC	CCNA_03748/-	2e-36
Rv3473c/bpoA	CCNA_03749/-	6e-11
Rv3488/-	CCNA_03064/-	2e-11
Rv3509c/ilvX	CCNA_00397/-	3e-138
Rv3515c/fadD19	CCNA_01878/-	6e-86
Rv3525c/-	CCNA_02726/-	8e-35
Rv3550/echA20	CCNA_01891/-	2e-41
Rv3553/-	CCNA_03085/-	7e-45
Rv3556c/fadA6	CCNA_00820/-	4e-132
Rv3557c/-	CCNA_00770/-	2e-14
Rv3565/aspB	CCNA_02539/-	2e-112
Rv3566c/nat	CCNA_01634/-	3e-45
Rv3569c/hsaD	CCNA_02478/-	1e-23
Rv3575c/-	CCNA_03161/xylR	1e-21
Rv3579c/-	CCNA_01297/-	7e-33
Rv3580c/cysS1	CCNA_00492/-	6e-101
Rv3581c/ispF	CCNA_01812/-	8e-34
Rv3583c/-	CCNA_00690/-	1e-21
Rv3585/radA	CCNA_01732/-	2e-107
Rv3588c/canB	CCNA_03687/-	1e-27
Rv3589/mutY	CCNA_00381/-	4e-31
Rv3600c/-	CCNA_02013/-	2e-41
Rv3601c/panD	CCNA_02380/-	8e-39
Rv3602c/panC	CCNA_02247/-	6e-66
Rv3608c/folP1	CCNA_03332/-	2e-57
Rv3609c/folE	CCNA_00491/-	8e-49
Rv3610c/ftsH	CCNA_03334/ftsH	0
Rv3617/ephA	CCNA_01287/-	8e-90
Rv3618/-	CCNA_02034/-	7e-11
Rv3623/lpqG	CCNA_02378/-	5e-13
Rv3624c/hpt	CCNA_02297/-	4e-23
Rv3628/ppa	CCNA_00045/-	4e-43
Rv3644c/-	CCNA_01899/-	6e-18
Rv3646c/topA	CCNA_02535/-	3e-173
Rv3648c/cspA	CCNA_00701/cspB	2e-18
Rv3659c/-	CCNA_03037/cpaF	2e-68
Rv3667/acs	CCNA_03696/-	0
Rv3672c/-	CCNA_00412/-	7e-19
Rv3674c/nth	CCNA_03847/-	2e-36
Rv3676/crp	CCNA_01478/-	2e-16
Rv3677c/-	CCNA_00971/-	2e-36
Rv3678c/-	CCNA_02241/-	2e-38
Rv3692/moxR2	CCNA_00601/-	4e-99
Rv3693/-	CCNA_00602/-	3e-33
Rv3694c/-	CCNA_00603/-	2e-22
Rv3696c/glpK	CCNA_01281/glpK	5e-122
Rv3704c/gshA	CCNA_03527/-	6e-27
Rv3708c/asd	CCNA_03599/-	8e-120
Rv3709c/ask	CCNA_00886/-	7e-111
Rv3710/leuA	CCNA_01610/-	1e-27
Rv3715c/recR	CCNA_00270/recR	4e-44
Rv3721c/dnaZX	CCNA_00268/dnaX	7e-57
Rv3743c/ctpJ	CCNA_02811/-	1e-105
Rv3745c/-	CCNA_03775/-	4e-22
Rv3752c/-	CCNA_00231/-	6e-23
Rv3754/tyrA	CCNA_02307/-	4e-19
Rv3761c/fadE36	CCNA_00301/-	1e-49
Rv3762c/-	CCNA_01609/-	0
Rv3772/hisC2	CCNA_02306/-	3e-42
Rv3774/echA21	CCNA_00358/-	7e-56
Rv3777/-	CCNA_03402/-	1e-78
Rv3781/rfbE	CCNA_00670/-	1e-57
Rv3783/rfbD	CCNA_00671/-	1e-37
Rv3784/-	CCNA_02463/-	3e-30
Rv3809c/glf	CCNA_00465/-	3e-84
Rv3829c/-	CCNA_03221/-	2e-45
Rv3834c/serS	CCNA_02078/serS	1e-64
Rv3838c/pheA	CCNA_03028/-	3e-17
Rv3842c/glpQ1	CCNA_03276/-	5e-14
Rv3846/sodA	CCNA_03672/-	5e-32
Rv3848/-	CCNA_02455/-	9e-16
Rv3854c/ethA	CCNA_02652/-	0
Rv3858c/gltD	CCNA_03721/gltD	1e-78
Rv3859c/gltB	CCNA_03722/gltB	0
Rv3907c/pcnA	CCNA_00413/-	3e-12
Rv3910/-	CCNA_00063/mviN	5e-11
Rv3913/trxB2	CCNA_02964/-	7e-95
Rv3914/trxC	CCNA_03653/-	4e-33
Rv3917c/parB	CCNA_03868/parB	1e-43
Rv3918c/parA	CCNA_03869/parA	5e-82
Rv3919c/gid	CCNA_03870/gidB	2e-17
Rv3921c/-	CCNA_00806/yidC	5e-11
Rv3922c/-	CCNA_00495/-	2e-14

### Sheet: Overlap
MTB periodic genes from this study	Caulobacter CCR genes from Fang et al. Transcriptomic and phylogenetic analysis of a bacterial cell cycle reveals strong associations between gene co-expression and evolution. BMC Genomics 14, 450 (2013)
Rv0001	CCNA_00008	dnaA
Rv0053	CCNA_01741	rpsF
Rv0148	CCNA_02178	-
Rv0154c	CCNA_00726	fadE2
Rv0244c	CCNA_00078	fadE5
Rv0252	CCNA_00651	nirB
Rv0570	CCNA_03607	nrdZ
Rv0778	CCNA_00995	cyp126
Rv0803	CCNA_02586	purL
Rv0859	CCNA_00075	-
Rv0860	CCNA_00074	fadB
Rv1177	CCNA_00691	fdxC
Rv1178	CCNA_01446	-
Rv1223	CCNA_02846	htrA
Rv1286	CCNA_01549	-
Rv1315	CCNA_02435	murA
Rv1380	CCNA_02525	pyrB
Rv1394c	CCNA_03092	cyp132
Rv1595	CCNA_03007	nadB
Rv1623c	CCNA_00800	cydA
Rv1751	CCNA_02487	-
Rv2192c	CCNA_01975	trpD
Rv2220	CCNA_02047	glnA1
Rv2334	CCNA_03740	cysK1
Rv2343c	CCNA_03144	dnaG
Rv2392	CCNA_01179	cysH
Rv2411c	CCNA_01674	-
Rv2438c	CCNA_03734	nadE
Rv2476c	CCNA_00086	gdh
Rv2614c	CCNA_00496	thrS
Rv2718c	CCNA_01420	nrdR
Rv2724c	CCNA_00077	fadE20
Rv2919c	CCNA_02046	glnB
Rv2925c	CCNA_01630	rnc
Rv2996c	CCNA_03322	serA1
Rv3161c	CCNA_03222	-
Rv3250c	CCNA_02580	rubB
Rv3418c	CCNA_00722	groES
